# Wnt activator FOXB2 drives prostate cancer neuroendocrine differentiation

**DOI:** 10.1101/564625

**Authors:** Lavanya Moparthi, Giulia Pizzolato, Stefan Koch

## Abstract

The Wnt signaling pathway is of paramount importance for development and disease. However, the tissue-specific regulation of Wnt pathway activity remains incompletely understood. Here we identify FOXB2, an uncharacterized forkhead box family transcription factor, as a potent activator of Wnt signaling in normal and cancer cells. Mechanistically, FOXB2 induces the non-classical Wnt ligand WNT7B, which increases TCF/LEF-dependent transcription without activating LRP6 or β-catenin. Proximity ligation and RNA interference identified YAP1, JUN, and DDX5 as transcriptional co-regulators required for FOXB2-dependent Wnt activation. Although FOXB2 expression is limited in adults, it is induced in select cancers, particularly advanced prostate cancer. RNA-seq data analysis suggests that FOXB2/WNT7B expression in prostate cancer is associated with a transcriptional program that favors neuronal differentiation and decreases recurrence-free survival. Consistently, FOXB2 is induced during neuroendocrine transformation of LNCaP prostate carcinoma cells, and conversely, FOXB2 overexpression is sufficient to induce their differentiation. Our results suggest that FOXB2 is a tissue-specific Wnt enhancer that promotes prostate cancer malignant transformation.
