## Supplemental Table 2 for "Wnt activator FOXB2 drives prostate cancer neuroendocrine differentiation"

### Sheet: FOXB2 BioID hits
Uniprot Accession	Protein Name	Gene Name(s)	Fisher's Exact Test	Fold change (BirA-FOXB2 vs BirA)	Scores Exp. 1		Scores Exp. 2		Scores Exp. 3
					BirA-FOXB2	BirA	BirA-FOXB2	BirA	BirA-FOXB2	BirA
P61313	60S ribosomal protein L15 (Large ribosomal subunit protein eL15)	RPL15 EC45 TCBAP0781	0.027	2.4	3	1	4	2	5	2
P05141	ADP/ATP translocase 2 (ADP,ATP carrier protein 2) (ADP,ATP carrier protein, fibroblast isoform) (Adenine nucleotide translocator 2) (ANT 2) (Solute carrier family 25 member 5) [Cleaved into: ADP/ATP translocase 2, N-terminally processed]	SLC25A5 ANT2	< 0.00010	10	9	0	5	1	6	1
P25705	ATP synthase subunit alpha, mitochondrial (ATP synthase F1 subunit alpha)	ATP5F1A ATP5A ATP5A1 ATP5AL2 ATPM	0.042	1.6	7	4	5	3	6	4
Q8IVW6	AT-rich interactive domain-containing protein 3B (ARID domain-containing protein 3B) (Bright and dead ringer protein) (Bright-like protein)	ARID3B BDP DRIL2	0.004	9	3	1	3	0	3	0
Q53HL2	Borealin (Cell division cycle-associated protein 8) (Dasra-B) (hDasra-B) (Pluripotent embryonic stem cell-related gene 3 protein)	CDCA8 PESCRG3	0.039	INF	0	0	2	0	2	0
Q8NEV1	Casein kinase II subunit alpha 3 (CK II alpha 3) (EC 2.7.11.1) (Casein kinase II alpha 1 polypeptide pseudogene)	CSNK2A3 CSNK2A1P	0.0076	INF	1	0	2	0	3	0
Q13185	Chromobox protein homolog 3 (HECH) (Heterochromatin protein 1 homolog gamma) (HP1 gamma) (Modifier 2 protein)	CBX3	0.00012	6	1	0	9	2	8	1
A0A0C4DGG9	Chromodomain-helicase-DNA-binding protein 4	CHD4	0.011	1.7	8	7	8	3	10	5
Q9UI36	Dachshund homolog 1 (Dach1)	DACH1 DACH	0.0034	INF	1	0	3	0	3	0
P61962	DDB1- and CUL4-associated factor 7 (WD repeat-containing protein 68) (WD repeat-containing protein An11 homolog)	DCAF7 HAN11 WDR68	0.0015	INF	3	0	3	0	2	0
P54886	Delta-1-pyrroline-5-carboxylate synthase (P5CS) (Aldehyde dehydrogenase family 18 member A1) [Includes: Glutamate 5-kinase (GK) (EC 2.7.2.11) (Gamma-glutamyl kinase); Gamma-glutamyl phosphate reductase (GPR) (EC 1.2.1.41) (Glutamate-5-semialdehyde dehydrogenase) (Glutamyl-gamma-semialdehyde dehydrogenase)]	ALDH18A1 GSAS P5CS PYCS	0.007	5	4	2	4	0	2	0
P33993	DNA replication licensing factor MCM7 (EC 3.6.4.12) (CDC47 homolog) (P1.1-MCM3)	MCM7 CDC47 MCM2	0.039	INF	2	0	1	0	1	0
P11388	DNA topoisomerase 2-alpha (EC 5.99.1.3) (DNA topoisomerase II, alpha isozyme)	TOP2A TOP2	< 0.00010	12	14	2	19	1	15	1
Q02880	DNA topoisomerase 2-beta (EC 5.99.1.3) (DNA topoisomerase II, beta isozyme)	TOP2B	0.00067	INF	0	0	5	0	4	0
O75925	E3 SUMO-protein ligase PIAS1 (EC 2.3.2.-) (DEAD/H box-binding protein 1) (E3 SUMO-protein transferase PIAS1) (Gu-binding protein) (GBP) (Protein inhibitor of activated STAT protein 1) (RNA helicase II-binding protein)	PIAS1 DDXBP1	0.00067	INF	3	0	4	0	2	0
Q8N2W9	E3 SUMO-protein ligase PIAS4 (EC 2.3.2.27) (PIASy) (Protein inhibitor of activated STAT protein 4) (Protein inhibitor of activated STAT protein gamma) (PIAS-gamma) (RING-type E3 ubiquitin transferase PIAS4)	PIAS4 PIASG	0.0003	INF	2	0	4	0	4	0
Q9Y5B9	FACT complex subunit SPT16 (Chromatin-specific transcription elongation factor 140 kDa subunit) (FACT 140 kDa subunit) (FACTp140) (Facilitates chromatin transcription complex subunit SPT16) (hSPT16)	SUPT16H FACT140 FACTP140	0.00094	6.5	4	1	4	0	5	1
Q92945	Far upstream element-binding protein 2 (FUSE-binding protein 2) (KH type-splicing regulatory protein) (KSRP) (p75)	KHSRP FUBP2	0.014	1.8	3	2	10	6	10	5
Q9HCM7	Fibrosin-1-like protein (AUTS2-like protein) (HBV X-transactivated gene 9 protein) (HBV XAg-transactivated protein 9)	FBRSL1 AUTS2L KIAA1545 XTP9	0.039	INF	2	0	1	0	1	0
Q12948	Forkhead box protein C1 (Forkhead-related protein FKHL7) (Forkhead-related transcription factor 3) (FREAC-3)	FOXC1 FKHL7 FREAC3	0.017	INF	1	0	2	0	2	0
A0A0G2JIW1	Heat shock 70 kDa protein 1B	HSPA1B	< 0.00010	2	47	33	76	27	89	48
P11142	Heat shock cognate 71 kDa protein (Heat shock 70 kDa protein 8) (Lipopolysaccharide-associated protein 1) (LAP-1) (LPS-associated protein 1)	HSPA8 HSC70 HSP73 HSPA10	< 0.00010	1.9	26	12	23	15	35	17
Q13151	Heterogeneous nuclear ribonucleoprotein A0 (hnRNP A0)	HNRNPA0 HNRPA0	0.0055	4	2	1	4	1	6	1
P61978	Heterogeneous nuclear ribonucleoprotein K (hnRNP K) (Transformation up-regulated nuclear protein) (TUNP)	HNRNPK HNRPK	0.042	1.2	10	10	20	19	22	16
A0A087X0X3	Heterogeneous nuclear ribonucleoprotein M	HNRNPM	0.048	2	2	1	4	3	6	2
Q9BUJ2	Heterogeneous nuclear ribonucleoprotein U-like protein 1 (Adenovirus early region 1B-associated protein 5) (E1B-55 kDa-associated protein 5) (E1B-AP5)	HNRNPUL1 E1BAP5 HNRPUL1	< 0.00010	11	0	0	12	1	11	1
E7EQU1	High mobility group protein B3 (Fragment)	HMGB3	0.039	INF	0	0	2	0	2	0
P16104	Histone H2AX (H2a/x) (Histone H2A.X)	H2AFX H2AX	< 0.00010	2.2	4	4	20	9	18	6
Q9H161	Homeobox protein aristaless-like 4	ALX4 KIAA1788	0.039	INF	0	0	3	0	1	0
P17509	Homeobox protein Hox-B6 (Homeobox protein Hox-2.2) (Homeobox protein Hox-2B) (Homeobox protein Hu-2)	HOXB6 HOX2B	0.0034	INF	1	0	4	0	2	0
P17482	Homeobox protein Hox-B9 (Homeobox protein Hox-2.5) (Homeobox protein Hox-2E)	HOXB9 HOX2E	0.0015	INF	1	0	4	0	3	0
P31277	Homeobox protein Hox-D11 (Homeobox protein Hox-4F)	HOXD11 HOX4F	0.039	INF	1	0	1	0	2	0
P35453	Homeobox protein Hox-D13 (Homeobox protein Hox-4I)	HOXD13 HOX4I	0.0076	INF	2	0	1	0	3	0
P52952	Homeobox protein Nkx-2.5 (Cardiac-specific homeobox) (Homeobox protein CSX) (Homeobox protein NK-2 homolog E)	NKX2-5 CSX NKX2.5 NKX2E	0.0076	INF	2	0	2	0	2	0
H3BRB3	Kinesin-like protein	KIF22	0.00067	INF	1	0	4	0	4	0
Q9BW19	Kinesin-like protein KIFC1 (Kinesin-like protein 2) (Kinesin-related protein HSET)	KIFC1 HSET KNSL2	0.0003	INF	3	0	3	0	4	0
Q14676	Mediator of DNA damage checkpoint protein 1 (Nuclear factor with BRCT domains 1)	MDC1 KIAA0170 NFBD1	0.0042	3.5	5	1	5	1	4	2
Q9HCC0	Methylcrotonoyl-CoA carboxylase beta chain, mitochondrial (MCCase subunit beta) (EC 6.4.1.4) (3-methylcrotonyl-CoA carboxylase 2) (3-methylcrotonyl-CoA carboxylase non-biotin-containing subunit) (3-methylcrotonyl-CoA:carbon dioxide ligase subunit beta)	MCCC2 MCCB	0.023	2.8	7	3	3	0	1	1
E9PHF7	Methylcrotonoyl-CoA carboxylase subunit alpha, mitochondrial	MCCC1	0.017	INF	3	0	1	0	1	0
A0A087WWR2	Myc-associated zinc finger protein	MAZ	0.039	INF	0	0	3	0	1	0
E9PAV3	Nascent polypeptide-associated complex subunit alpha, muscle-specific form (Alpha-NAC, muscle-specific form) (skNAC)	NACA	0.021	2.1	3	2	6	2	6	3
Q9Y314	Nitric oxide synthase-interacting protein (E3 ubiquitin-protein ligase NOSIP) (EC 2.3.2.27) (RING-type E3 ubiquitin transferase NOSIP) (eNOS-interacting protein)	NOSIP CGI-25	0.00067	INF	2	0	3	0	4	0
Q15233	Non-POU domain-containing octamer-binding protein (NonO protein) (54 kDa nuclear RNA- and DNA-binding protein) (55 kDa nuclear protein) (DNA-binding p52/p100 complex, 52 kDa subunit) (NMT55) (p54(nrb)) (p54nrb)	NONO NRB54	0.044	1.2	10	11	18	12	20	18
O75475	PC4 and SFRS1-interacting protein (CLL-associated antigen KW-7) (Dense fine speckles 70 kDa protein) (DFS 70) (Lens epithelium-derived growth factor) (Transcriptional coactivator p75/p52)	PSIP1 DFS70 LEDGF PSIP2	0.023	2.8	3	0	3	2	5	2
Q9Y3C6	Peptidyl-prolyl cis-trans isomerase-like 1 (PPIase) (EC 5.2.1.8) (Rotamase PPIL1)	PPIL1 CYPL1 CGI-124 UNQ2425/PRO4984	0.039	INF	0	0	2	0	2	0
Q96BK5	PIN2/TERF1-interacting telomerase inhibitor 1 (Liver-related putative tumor suppressor) (Pin2-interacting protein X1) (Protein 67-11-3) (TRF1-interacting protein 1)	PINX1 LPTL LPTS	0.0034	INF	0	0	4	0	3	0
P78337	Pituitary homeobox 1 (Hindlimb-expressed homeobox protein backfoot) (Homeobox protein PITX1) (Paired-like homeodomain transcription factor 1)	PITX1 BFT PTX1	0.0034	INF	2	0	3	0	2	0
P09874	Poly [ADP-ribose] polymerase 1 (PARP-1) (EC 2.4.2.30) (ADP-ribosyltransferase diphtheria toxin-like 1) (ARTD1) (DNA ADP-ribosyltransferase PARP1) (EC 2.4.2.-) (NAD(+) ADP-ribosyltransferase 1) (ADPRT 1) (Poly[ADP-ribose] synthase 1) (Protein poly-ADP-ribosyltransferase PARP1) (EC 2.4.2.-)	PARP1 ADPRT PPOL	< 0.00010	2.3	18	6	26	12	26	12
P14859	POU domain, class 2, transcription factor 1 (NF-A1) (Octamer-binding protein 1) (Oct-1) (Octamer-binding transcription factor 1) (OTF-1)	POU2F1 OCT1 OTF1	0.0034	INF	2	0	2	0	3	0
Q9NW64	Pre-mRNA-splicing factor RBM22 (RNA-binding motif protein 22) (Zinc finger CCCH domain-containing protein 16)	RBM22 ZC3H16 199G4	0.0076	INF	0	0	3	0	3	0
J3KTA4	Probable ATP-dependent RNA helicase DDX5	DDX5	< 0.00010	3.6	8	4	14	2	14	4
J3KNZ9	Probable fibrosin-1	FBRS	0.039	INF	2	0	0	0	2	0
P07737	Profilin-1 (Epididymis tissue protein Li 184a) (Profilin I)	PFN1	0.046	3.5	0	0	3	1	4	1
P46013	Proliferation marker protein Ki-67 (Antigen identified by monoclonal antibody Ki-67) (Antigen KI-67) (Antigen Ki67)	MKI67	0.0001	14	2	0	5	1	7	0
Q92733	Proline-rich protein PRCC (Papillary renal cell carcinoma translocation-associated gene protein)	PRCC TPRC	0.048	2	5	2	3	2	4	2
P41223	Protein BUD31 homolog (Protein EDG-2) (Protein G10 homolog)	BUD31 EDG2	0.0034	INF	1	0	3	0	3	0
Q9P258	Protein RCC2 (RCC1-like protein TD-60) (Telophase disk protein of 60 kDa)	RCC2 KIAA1470 TD60	0.017	INF	0	0	2	0	3	0
Q13123	Protein Red (Cytokine IK) (IK factor) (Protein RER)	IK RED RER	0.025	4	1	0	4	1	3	1
Q49A26	Putative oxidoreductase GLYR1 (EC 1.-.-.-) (3-hydroxyisobutyrate dehydrogenase-like protein) (Cytokine-like nuclear factor N-PAC) (Glyoxylate reductase 1 homolog) (Nuclear protein NP60) (Nuclear protein of 60 kDa)	GLYR1 HIBDL NP60	0.0076	INF	1	0	3	0	2	0
P11498	Pyruvate carboxylase, mitochondrial (EC 6.4.1.1) (Pyruvic carboxylase) (PCB)	PC	< 0.00010	2.1	22	15	15	3	10	4
Q6IQ49	Replication stress response regulator SDE2	SDE2 C1orf55	0.033	6	1	0	3	0	2	1
A0A087WZ13	Ribonucleoprotein PTB-binding 1	RAVER1	0.046	3.5	1	0	4	0	2	2
Q13356	RING-type E3 ubiquitin-protein ligase PPIL2 (EC 2.3.2.27) (CYC4) (Cyclophilin-60) (Cyclophilin-like protein Cyp-60) (Cyp60) (hCyP-60) (Probable inactive peptidyl-prolyl cis-trans isomerase-like 2) (PPIase) (Rotamase PPIL2)	PPIL2	0.004	9	2	0	4	0	3	1
Q96PK6	RNA-binding protein 14 (Paraspeckle protein 2) (PSP2) (RNA-binding motif protein 14) (RRM-containing coactivator activator/modulator) (Synaptotagmin-interacting protein) (SYT-interacting protein)	RBM14 SIP	< 0.00010	INF	2	0	9	0	10	0
H7BY36	RNA-binding protein EWS (Fragment)	EWSR1	0.0015	INF	0	0	4	0	4	0
P35637	RNA-binding protein FUS (75 kDa DNA-pairing protein) (Oncogene FUS) (Oncogene TLS) (POMp75) (Translocated in liposarcoma protein)	FUS TLS	< 0.00010	4.9	6	0	25	5	18	5
Q9UQR0	Sex comb on midleg-like protein 2	SCML2	0.013	1.9	6	6	9	2	6	3
B5MBX0	Sororin	CDCA5	0.017	INF	0	0	3	0	2	0
Q96DF8	Splicing factor ESS-2 homolog (DiGeorge syndrome critical region 13) (DiGeorge syndrome critical region 14) (DiGeorge syndrome protein H) (DGS-H) (Protein ES2)	ESS2 DGCR13 DGCR14 DGSH DGSI ES2	< 0.00010	INF	5	0	5	0	4	0
O75940	Survival of motor neuron-related-splicing factor 30 (30 kDa splicing factor SMNrp) (SMN-related protein) (Survival motor neuron domain-containing protein 1)	SMNDC1 SMNR SPF30	0.017	7	2	0	1	1	4	0
O60264	SWI/SNF-related matrix-associated actin-dependent regulator of chromatin subfamily A member 5 (SWI/SNF-related matrix-associated actin-dependent regulator of chromatin A5) (EC 3.6.4.-) (Sucrose nonfermenting protein 2 homolog) (hSNF2H)	SMARCA5 SNF2H WCRF135	0.0015	INF	1	0	4	0	3	0
Q9ULW0	Targeting protein for Xklp2 (Differentially expressed in cancerous and non-cancerous lung cells 2) (DIL-2) (Hepatocellular carcinoma-associated antigen 519) (Hepatocellular carcinoma-associated antigen 90) (Protein fls353) (Restricted expression proliferation-associated protein 100) (p100)	TPX2 C20orf1 C20orf2 DIL2 HCA519	< 0.00010	INF	5	0	6	0	4	0
Q92804	TATA-binding protein-associated factor 2N (68 kDa TATA-binding protein-associated factor) (TAF(II)68) (TAFII68) (RNA-binding protein 56)	TAF15 RBP56 TAF2N	0.00069	4.2	0	0	8	2	9	2
P17987	T-complex protein 1 subunit alpha (TCP-1-alpha) (CCT-alpha)	TCP1 CCT1 CCTA	0.035	1.4	8	5	10	5	8	8
K7ER96	Thioredoxin-like protein 1 (Fragment)	TXNL1	0.0076	INF	1	0	4	0	1	0
P05412	Transcription factor AP-1 (Activator protein 1) (AP1) (Proto-oncogene c-Jun) (V-jun avian sarcoma virus 17 oncogene homolog) (p39)	JUN	0.0015	INF	2	0	3	0	3	0
P20290	Transcription factor BTF3 (Nascent polypeptide-associated complex subunit beta) (NAC-beta) (RNA polymerase B transcription factor 3)	BTF3 NACB OK/SW-cl.8	< 0.00010	6.5	6	3	8	0	12	1
X6REB3	Transcription factor E2-alpha	TCF3	0.0034	INF	1	0	3	0	3	0
P17275	Transcription factor jun-B	JUNB	0.017	INF	0	0	3	0	2	0
P46937	Transcriptional coactivator YAP1 (Yes-associated protein 1) (Protein yorkie homolog) (Yes-associated protein YAP65 homolog)	YAP1 YAP65	< 0.00010	INF	4	0	6	0	8	0
P25490	Transcriptional repressor protein YY1 (Delta transcription factor) (INO80 complex subunit S) (NF-E1) (Yin and yang 1) (YY-1)	YY1 INO80S	0.00067	INF	1	0	4	0	4	0
P07437	Tubulin beta chain (Tubulin beta-5 chain)	TUBB TUBB5 OK/SW-cl.56	0.0025	1.7	14	7	11	9	14	7
Q9UIG0	Tyrosine-protein kinase BAZ1B (EC 2.7.10.2) (Bromodomain adjacent to zinc finger domain protein 1B) (Williams syndrome transcription factor) (Williams-Beuren syndrome chromosomal region 10 protein) (Williams-Beuren syndrome chromosomal region 9 protein) (hWALp2)	BAZ1B WBSC10 WBSCR10 WBSCR9 WSTF	0.0017	2.9	9	3	5	2	6	2
Q9UPT9	Ubiquitin carboxyl-terminal hydrolase 22 (EC 3.4.19.12) (Deubiquitinating enzyme 22) (Ubiquitin thioesterase 22) (Ubiquitin-specific-processing protease 22)	USP22 KIAA1063 USP3L	0.039	INF	1	0	1	0	2	0
Q9H5V9	UPF0428 protein CXorf56	CXorf56	0.00032	2.9	6	2	10	1	10	6
P13051	Uracil-DNA glycosylase (UDG) (EC 3.2.2.27)	UNG DGU UNG1 UNG15	0.0076	INF	0	0	4	0	2	0
B1AHC9	X-ray repair cross-complementing protein 6	XRCC6	0.036	1.9	6	4	6	2	3	2
P17028	Zinc finger protein 24 (Retinoic acid suppression protein A) (RSG-A) (Zinc finger and SCAN domain-containing protein 3) (Zinc finger protein 191) (Zinc finger protein KOX17)	ZNF24 KOX17 ZNF191 ZSCAN3	0.0015	INF	3	0	4	0	1	0
Q8ND82	Zinc finger protein 280C (Suppressor of hairy wing homolog 3) (Zinc finger protein 633)	ZNF280C SUHW3 ZNF633	0.017	INF	1	0	2	0	2	0
Q9Y2X9	Zinc finger protein 281 (GC-box-binding zinc finger protein 1) (Transcription factor ZBP-99) (Zinc finger DNA-binding protein 99)	ZNF281 GZP1 ZBP99	0.0003	INF	4	0	2	0	4	0
Q5T0B9	Zinc finger protein 362	ZNF362 PP6997	0.0076	INF	0	0	2	0	4	0
Q96F45	Zinc finger protein 503	ZNF503 NOLZ1	< 0.00010	INF	3	0	8	0	9	0
G3XAG1	Zinc finger protein 512 (Zinc finger protein 512, isoform CRA_b)	ZNF512 hCG_1784442	0.00067	INF	3	0	2	0	4	0
Q9H7S9	Zinc finger protein 703 (Zinc finger elbow-related proline domain protein 1)	ZNF703 ZEPPO1 ZPO1	< 0.00010	INF	3	0	7	0	8	0
Q96KR1	Zinc finger RNA-binding protein (hZFR) (M-phase phosphoprotein homolog)	ZFR	0.0066	2.2	6	2	6	2	8	5

### Sheet: GO annotation
Category	GO Entry	GO Term	Count	P Value	Genes	Fold Enrichment	Bonferroni	Benjamini	FDR
GOTERM_BP_DIRECT	GO:0000398	mRNA splicing, via spliceosome	13	2.66642e-09	Q15233, Q13151, P11142, J3KTA4, P35637, Q9NW64, Q96DF8, P41223, A0A087X0X3, P61978, Q9Y3C6, Q9BUJ2, A0A087WZ13	10.6882	1.69851e-06	1.69851e-06	3.97035e-06
GOTERM_BP_DIRECT	GO:0006351	transcription, DNA-templated	30	2.3047e-07	Q9UPT9, X6REB3, P17482, Q5T0B9, A0A0C4DGG9, Q13185, Q8ND82, O75475, Q96PK6, Q15233, P11142, Q9H7S9, E9PAV3, Q96F45, Q92945, Q9Y2X9, P31277, Q9BUJ2, Q9UIG0, P14859, Q8N2W9, P17028, P25490, E7EQU1, G3XAG1, P17509, Q9UQR0, H7BY36, B1AHC9, O75925	2.80085	0.000146799	7.3402e-05	0.000343173
GOTERM_BP_DIRECT	GO:0045944	positive regulation of transcription from RNA polymerase II promoter	20	1.01594e-06	P17275, Q8IVW6, J3KTA4, P35453, X6REB3, P11388, P17482, P46937, P25490, O75475, P09874, Q9H161, Q96PK6, P07737, P05412, B1AHC9, P52952, P78337, P61978, Q12948	3.72114	0.000646947	0.000215696	0.00151275
GOTERM_BP_DIRECT	GO:0045892	negative regulation of transcription, DNA-templated	14	2.78767e-06	Q13185, P14859, Q8N2W9, Q8ND82, P17028, Q9UI36, Q15233, P11142, P05412, Q9H7S9, B1AHC9, P52952, Q9Y2X9, P78337	5.12085	0.00177417	0.000443838	0.0041508
GOTERM_BP_DIRECT	GO:0016925	protein sumoylation	8	3.3222e-06	Q02880, Q53HL2, P11388, Q14676, Q8N2W9, P61978, P09874, O75925	12.4801	0.00211401	0.00042316	0.0049467
GOTERM_BP_DIRECT	GO:0006355	regulation of transcription, DNA-templated	22	4.16618e-05	P35453, Q9UIG0, X6REB3, P20290, Q5T0B9, A0A0C4DGG9, A0A087WWR2, O75475, E7EQU1, G3XAG1, P17509, Q15233, Q9H7S9, Q9UQR0, H7BY36, E9PAV3, Q96F45, Q92945, P31277, P78337, Q9BUJ2, Q12948	2.66987	0.02619	0.00441341	0.0620171
GOTERM_BP_DIRECT	GO:0007080	mitotic metaphase plate congression	5	4.6486e-05	Q53HL2, Q9BW19, B5MBX0, Q96BK5, H3BRB3	24.6651	0.0291781	0.00422139	0.069196
GOTERM_BP_DIRECT	GO:0006366	transcription from RNA polymerase II promoter	12	0.000101186	P17275, Q8IVW6, P05412, P35453, P20290, P52952, P78337, P61978, P09874, Q12948, Q9Y5B9, Q9H161	4.26951	0.062425	0.00802494	0.150561
GOTERM_BP_DIRECT	GO:0006302	double-strand break repair	5	0.000450031	Q9UIG0, B5MBX0, P09874, O60264, P16104	13.8274	0.249289	0.0313572	0.668013
GOTERM_BP_DIRECT	GO:0009952	anterior/posterior pattern specification	5	0.000932253	P35453, P17482, P25490, P17509, Q9H161	11.4076	0.447953	0.0576817	1.37919
GOTERM_BP_DIRECT	GO:0006974	cellular response to DNA damage stimulus	7	0.000934414	P33993, Q9UIG0, P11388, P46937, P25490, P09874, P16104	6.14256	0.448713	0.0526971	1.38236
GOTERM_BP_DIRECT	GO:0006268	DNA unwinding involved in DNA replication	3	0.00127068	P33993, Q02880, P11388	54.7565	0.555113	0.0652673	1.87545
GOTERM_BP_DIRECT	GO:0010941	regulation of cell death	3	0.00154758	P17275, P05412, A0A0G2JIW1	49.7787	0.627147	0.0730819	2.27977
GOTERM_BP_DIRECT	GO:0000122	negative regulation of transcription from RNA polymerase II promoter	12	0.00173961	P17275, J3KTA4, X6REB3, A0A0C4DGG9, P52952, Q8ND82, Q9Y2X9, Q8N2W9, P25490, Q9UI36, P09874, O75925	3.04203	0.670142	0.0761643	2.55924
GOTERM_BP_DIRECT	GO:0045893	positive regulation of transcription, DNA-templated	10	0.00188751	Q9UPT9, P05412, X6REB3, B1AHC9, P52952, Q9Y2X9, O60264, Q92804, Q12948, O75925	3.54411	0.699853	0.077098	2.77399
GOTERM_BP_DIRECT	GO:0006768	biotin metabolic process	3	0.0025336	P11498, Q9HCC0, E9PHF7	39.1118	0.801298	0.0960641	3.7069
GOTERM_BP_DIRECT	GO:0006303	double-strand break repair via nonhomologous end joining	4	0.0048349	B1AHC9, Q14676, Q8N2W9, P16104	11.5887	0.954375	0.16607	6.96245
GOTERM_BP_DIRECT	GO:0071480	cellular response to gamma radiation	3	0.00570451	B1AHC9, P46937, P16104	26.0745	0.973857	0.183276	8.1657
GOTERM_BP_DIRECT	GO:0006281	DNA repair	6	0.00902936	Q96PK6, Q15233, P13051, P09874, H3BRB3, Q9Y5B9	4.66013	0.996905	0.26221	12.6336
GOTERM_BP_DIRECT	GO:0006357	regulation of transcription from RNA polymerase II promoter	8	0.0100252	P17275, J3KTA4, A0A0C4DGG9, P52952, P41223, P25490, P61978, O60264	3.31105	0.998369	0.274514	13.9318
GOTERM_BP_DIRECT	GO:0006310	DNA recombination	4	0.0103521	Q96PK6, Q15233, B1AHC9, E7EQU1	8.79623	0.998678	0.270685	14.354
GOTERM_BP_DIRECT	GO:0000819	sister chromatid segregation	2	0.0161708	Q02880, P11388	121.681	0.999969	0.376274	21.5535
GOTERM_BP_DIRECT	GO:0044774	mitotic DNA integrity checkpoint	2	0.0161708	Q02880, P11388	121.681	0.999969	0.376274	21.5535
GOTERM_BP_DIRECT	GO:0006457	protein folding	5	0.0165743	P11142, P17987, K7ER96, Q9Y3C6, Q13356	5.07005	0.999976	0.370533	22.0312
GOTERM_BP_DIRECT	GO:0007062	sister chromatid cohesion	4	0.0184458	Q53HL2, B5MBX0, Q9P258, H3BRB3	7.08822	0.999993	0.389913	24.2116
GOTERM_BP_DIRECT	GO:0016032	viral process	6	0.0232582	P05141, P11142, P13051, E9PAV3, P61978, P16104	3.66264	1	0.450979	29.56
GOTERM_BP_DIRECT	GO:1904357	negative regulation of telomere maintenance via telomere lengthening	2	0.0268073	P09874, Q96BK5	73.0087	1	0.486108	33.2765
GOTERM_BP_DIRECT	GO:0006552	leucine catabolic process	2	0.0268073	Q9HCC0, E9PHF7	73.0087	1	0.486108	33.2765
GOTERM_BP_DIRECT	GO:0010467	gene expression	3	0.0278828	Q13151, A0A087X0X3, P61978	11.4076	1	0.486843	34.3661
GOTERM_BP_DIRECT	GO:0051726	regulation of cell cycle	4	0.0298413	P17275, P05412, P11142, Q9H7S9	5.8878	1	0.498035	36.3077
GOTERM_BP_DIRECT	GO:0071277	cellular response to calcium ion	3	0.0311899	P17275, P05412, P35637	10.7366	1	0.501431	37.6134
GOTERM_BP_DIRECT	GO:0006266	DNA ligation	2	0.0320828	P11388, B1AHC9	60.8406	1	0.499623	38.4641
GOTERM_BP_DIRECT	GO:0048511	rhythmic process	3	0.0346438	J3KTA4, P11388, Q13185	10.1401	1	0.515432	40.8444
GOTERM_BP_DIRECT	GO:0001570	vasculogenesis	3	0.0370252	P17275, P52952, P46937	9.77795	1	0.528117	42.9805
GOTERM_BP_DIRECT	GO:1901029	negative regulation of mitochondrial outer membrane permeabilization involved in apoptotic signaling pathway	2	0.0373301	P05141, A0A0G2JIW1	52.1491	1	0.520196	43.2487
GOTERM_BP_DIRECT	GO:0010629	negative regulation of gene expression	4	0.0383838	P11498, Q96F45, Q9Y2X9, P25490	5.3291	1	0.519677	44.1667
GOTERM_BP_DIRECT	GO:0001501	skeletal system development	4	0.0383838	P35453, P78337, Q12948, Q9H161	5.3291	1	0.519677	44.1667
GOTERM_BP_DIRECT	GO:0051301	cell division	6	0.0415728	P07437, Q53HL2, Q9BW19, B5MBX0, Q9P258, Q9ULW0	3.12894	1	0.538282	46.8611
GOTERM_BP_DIRECT	GO:0075713	establishment of integrated proviral latency	2	0.0425492	B1AHC9, O75475	45.6304	1	0.536696	47.6615
GOTERM_BP_DIRECT	GO:0034599	cellular response to oxidative stress	3	0.0471474	A0A0G2JIW1, K7ER96, P09874	8.55571	1	0.564586	51.282
GOTERM_BP_DIRECT	GO:0006265	DNA topological change	2	0.0477404	Q02880, P11388	40.5604	1	0.559574	51.7315
GOTERM_BP_DIRECT	GO:0008283	cell proliferation	6	0.048721	P33993, P46013, P46937, Q9UI36, Q9ULW0, Q12948	2.99216	1	0.557722	52.4664
GOTERM_BP_DIRECT	GO:0033148	positive regulation of intracellular estrogen receptor signaling pathway	2	0.0529037	J3KTA4, P09874	36.5043	1	0.579199	55.4851
GOTERM_BP_DIRECT	GO:0033235	positive regulation of protein sumoylation	2	0.0580393	Q8N2W9, O75925	33.1858	1	0.605035	58.9471
GOTERM_BP_DIRECT	GO:0000724	double-strand break repair via homologous recombination	3	0.0610294	P25490, P09874, P16104	7.39953	1	0.615212	60.8453
GOTERM_BP_DIRECT	GO:0060038	cardiac muscle cell proliferation	2	0.068228	P52952, Q12948	28.0803	1	0.648962	65.0847
GOTERM_BP_DIRECT	GO:0006312	mitotic recombination	2	0.068228	Q02880, P11388	28.0803	1	0.648962	65.0847
GOTERM_BP_DIRECT	GO:0006397	mRNA processing	4	0.0733843	Q15233, Q13151, Q92945, O75940	4.0787	1	0.66826	67.8537
GOTERM_BP_DIRECT	GO:0042026	protein refolding	2	0.0783077	P11142, A0A0G2JIW1	24.3362	1	0.684721	70.3053
GOTERM_BP_DIRECT	GO:0035050	embryonic heart tube development	2	0.0783077	P52952, Q12948	24.3362	1	0.684721	70.3053
GOTERM_BP_DIRECT	GO:0042127	regulation of cell proliferation	4	0.0792459	P17275, P05412, P35453, O75925	3.94642	1	0.681237	70.7522
GOTERM_BP_DIRECT	GO:0000712	resolution of meiotic recombination intermediates	2	0.0833071	Q02880, P11388	22.8152	1	0.692381	72.6153
GOTERM_BP_DIRECT	GO:0051276	chromosome organization	2	0.0981447	Q53HL2, P25490	19.2128	1	0.74612	78.5227
GOTERM_BP_DIRECT	GO:0009083	branched-chain amino acid catabolic process	2	0.0981447	Q9HCC0, E9PHF7	19.2128	1	0.74612	78.5227
